# MeCP2 Represses the Activity of Topoisomerase IIβ in Long Neuronal Genes

**DOI:** 10.1101/2023.02.24.529960

**Authors:** Sabin A. Nettles, Yoshiho Ikeuchi, Chibueze Agwu, Azad Bonni, Harrison W. Gabel

## Abstract

A unique signature of neuronal transcriptomes is the high expression of the longest genes in the genome (e.g. >100 kilobases). These genes encode proteins with essential functions in neuronal physiology, and disruption of long gene expression has been implicated in neurological disorders. DNA topoisomerases resolve topological constraints that arise on DNA and facilitate the expression of long genes in neurons. Conversely, methyl-CpG binding protein 2 (MeCP2), which is disrupted in Rett syndrome, can act as a transcriptional repressor to downregulate the expression of long genes. The molecular mechanisms underlying the regulation of long genes by these factors are not fully understood, however, and whether or not they directly influence each other is not known. Here, we identify a functional interaction between MeCP2 and Topoisomerase II-beta (TOP2β) in neurons. We show that MeCP2 and TOP2β physically interact *in vivo* and map protein sequences sufficient for their physical interaction *in vitro*. We profile TOP2β activity genome-wide in neurons and detect enrichment at regulatory regions and gene bodies of long neuronal genes, including long genes regulated by MeCP2. Further, we find that knockdown and overexpression of MeCP2 leads to altered TOP2β activity at MeCP2-regulated genes. Our findings uncover a mechanism by which MeCP2 inhibits the activity of TOP2β at long genes in neurons and suggest that this mechanism is disrupted in neurodevelopment disorders caused by mutation of MeCP2.
