## Supplementary material for "MeCP2 Represses the Activity of Topoisomerase IIβ in Long Neuronal Genes": Table S2

### Sheet: RNA-seq_read_stats
Supplementary Table 2| Read numbers and mapping statistcs for total RNA-seq analysis of wildtype, MeCP2 KD, MeCP2 OE cultured neurons
Sample ID	Total Reads	Number of rRNA mapped read	% of rRNA mapped reads	Number of reads mapped reads (rRNA filtered)	% of reads mapped reads (rRNA filtered)	Number of uniquely mapped reads	% of uniquely mapped reads	Number of reads mapped to multiple loci	% of reads mapped to multiple loci
WT_1	28453149	1074088	3.77	27379061	96.23	24618166	89.92	1946467	7.11
WT_2	24174207	769776	3.18	23404431	96.82	20989257	89.68	1766848	7.55
WT_3	29996836	1354235	4.51	28642601	95.49	25805103	90.09	2187088	7.64
WT_4	27528936	1035643	3.76	26493293	96.24	23631926	89.2	2224994	8.4
MeCP2_OE_1	49657097	1994502	4.02	47662595	95.98	43089432	90.41	3596820	7.55
MeCP2_OE_2	34042598	2092038	6.15	31950560	93.85	32646725	90.14	2384664	6.58
MeCP2_OE_3	32849099	1506324	4.59	31342775	95.41	28434668	90.72	2093773	6.68
MeCP2_OE_4	39779489	1992888	5.01	37786601	94.99	34324353	90.84	2478222	6.56
MeCP2_KD_1	29214678	1110442	3.8	28104236	96.2	25420627	90.45	2074788	7.38
MeCP2_KD_2	37638711	1419083	3.77	36219628	96.23	29569688	87.04	2314052	6.81
MeCP2_KD_3	29891425	1596109	5.34	28295316	94.66	25532162	90.23	1976900	6.99
MeCP2_KD_4	27823459	1411586	5.07	26411873	94.93	23832424	90.23	1746984	6.61

### Sheet: eTIP_and_ChIP-seq_read_stats
Supplementary Table 2| Read numbers and statistcs for TOP2b eTIP-seq & H3K27ac ChIP-seq
Sample ID	Sample Type	Genotype	Condition	Viral Treatment	Treatment	Number of reads	Number of uniquely mapped reads
WT_Input_1	DIV12_cultured_neurons	wild-type	Input	none	etoposide	33800358	19752412
WT_Input_2	DIV12_cultured_neurons	wild-type	Input	none	etoposide	16059658	10103337
WT_Input_3	DIV12_cultured_neurons	wild-type	Input	none	etoposide	41990245	28176227
WT_IP_1	DIV12_cultured_neurons	wild-type	TOPb IP (Bethyl antibody)	none	etoposide	23963262	16684288
WT_IP_2	DIV12_cultured_neurons	wild-type	TOPb IP (Bethyl antibody)	none	etoposide	48777520	30443074
WT_IP_3	DIV12_cultured_neurons	wild-type	TOPb IP (Bethyl antibody)	none	etoposide	34986848	22022695
WT_IP_4	DIV12_cultured_neurons	wild-type	TOPb IP (Bethyl antibody)	none	etoposide	35048470	22605287
WT_IP_1	DIV12_cultured_neurons	wild-type	TOPb IP (H286 antibody)	none	etoposide	14486332	9317835
WT_Input_1	DIV12_cultured_neurons	wild-type	Input	none	none	30132104	19601800
WT_Input_2	DIV12_cultured_neurons	wild-type	Input	none	none	24178829	15903210
WT_IP_1	DIV12_cultured_neurons	wild-type	H3K27ac IP	none	none	22495139	17269272
WT_IP_2	DIV12_cultured_neurons	wild-type	H3K27ac IP	none	none	17206845	13912631
MeCP2_OE_Input_1	DIV12_cultured_neurons	wild-type	Input	MeCP2 OE	etoposide	22980488	15032359
MeCP2_KD_Input_1	DIV12_cultured_neurons	wild-type	Input	MeCP2 KD	etoposide	26594838	17568198
MeCP2_OE_IP_1	DIV12_cultured_neurons	wild-type	TOPb IP (Bethyl antibody)	MeCP2 OE	etoposide	49723697	32993028
MeCP2_OE_IP_2	DIV12_cultured_neurons	wild-type	TOPb IP (Bethyl antibody)	MeCP2 OE	etoposide	88009858	63139971
MeCP2_OE_IP_3	DIV12_cultured_neurons	wild-type	TOPb IP (Bethyl antibody)	MeCP2 OE	etoposide	37164527	23786484
MeCP2_OE_IP_4	DIV12_cultured_neurons	wild-type	TOPb IP (Bethyl antibody)	MeCP2 OE	etoposide	38258521	27433165
MeCP2_KD_IP_1	DIV12_cultured_neurons	wild-type	TOPb IP (Bethyl antibody)	MeCP2 KD	etoposide	36061351	27396595
MeCP2_KD_IP_2	DIV12_cultured_neurons	wild-type	TOPb IP (Bethyl antibody)	MeCP2 KD	etoposide	58702658	43364753
MeCP2_KD_IP_3	DIV12_cultured_neurons	wild-type	TOPb IP (Bethyl antibody)	MeCP2 KD	etoposide	37248314	25120494
MeCP2_KD_IP_4	DIV12_cultured_neurons	wild-type	TOPb IP (Bethyl antibody)	MeCP2 KD	etoposide	39018253	26961866
