## Supplementary material for "MeCP2 Represses the Activity of Topoisomerase IIβ in Long Neuronal Genes": Table S5

### Sheet: RT-qPCR primers
Supplementary Table 5 |
RT-qPCR primer sequences for validation of MeCP2 knockdown vs. MeCP2 overexpression RNA-seq
Gene Name	Forward primer	Reverse primer
MeCP2	GAAGTCTGGCCGATCTGCTG	AGCTTTTCCCTGGGGATTGA
Actb	AGTGTCTACACCGCGGGAAT	CTGGCACAGCCAACTTTACG

### Sheet: qPCR primers
Supplementary Table 5 |
qPCR primer sequences for validation of eTIP-seq and H3K27ac ChIP-seq
Locus	Forward	Reverse	Genomic location relative to listed locus	Source
Gfra1	GACAGAGTTGGCCAGGACGATTT	GCTTCCAATAACCGCTGACATCC	-297	Tiwari et al. 2012
Bdnf	GGCCAAGGTGAATTGGGTAT	TGATGGCAGCAATGTTTCTC	-28344	This paper
